# Diverse Genotype-by-Weather Interactions in Switchgrass

**DOI:** 10.1101/2021.08.19.456975

**Authors:** Alice H. MacQueen, Li Zhang, Samuel Pattillo Smith, Jason E. Bonnette, Arvid R. Boe, Philip A. Fay, Felix B. Fritschi, David B. Lowry, Robert B. Mitchell, Francis M. Rouquette, Yanqi Wu, Arbel Harpak, Thomas E. Juenger

## Abstract

The timing of vegetative and reproductive growth in plants (“phenological timings”) depend on genetic effects (G), environmental (e.g., weather) cues, and their interaction. Here, we measure phenological timings in two highly divergent switchgrass (*Panicum virgatum*) subpopulations using repeated plantings of cloned individuals at eight sites across the central United States. The timing of vegetative growth for the two subpopulations reversed between their two natural ranges and had strong negative correlations between these regions; in contrast, the timing of flowering was positively correlated between gardens. We expect that these phenotypic correlations consist of polygenic effects on phenology which have distinct patterns of GxE segregating at different mapped loci. Thus, we infer the mixture of ways genetic effects impact phenological timings, such as across common gardens (GxE) or with weather cues (GxWeather). We demonstrate that we can identify genetic variation with GxWeather and assign genetic loci to specific weather-based cues or other patterns. For example, in the Gulf subpopulation, 65% of genetic effects on the timing of vegetative growth covary with daylength 14 days prior to green-up date, and 33% of genetic effects on the timing of flowering covary with cumulative rainfall in the week prior to flowering. However, most variation in genetic effects cannot be attributed to variation in weather variables. Selective breeding for particular alleles at GxWeather loci could alter flowering responsiveness in a photoperiod or rainfall-specific way. More broadly, our approach refines the characterization of genotype-by-environment interactions and can be implemented in any species phenotyped in multiple environments.
