## Supplementary material for "Diverse Genotype-by-Weather Interactions in Switchgrass": Dataset 7

CHR	pos	Phenology_type	phe	lod	Pos_Mb_lo	Pos_Mb_hi	ci_lo	ci_hi	Gene ID	gene_start	gene_end	gene_width	Arabidopsis thaliana homolog	A. thaliana gene name	A. thaliana gene annotation	Rice homolog	Rice gene annotation	OsGene	anther	flower	vegetative	floral meristem	stamen	plant growth	heading date	chloroplast development	flower development	flowering time	floral meristem determinacy
Chr02K	81.9047066	Flowering Date	Flowering Date	21.2654309582329	63.66	65.44	80.3863334	85.550016	Pavir.2KG546100	64513329	64521514	8186	AT1G08620.2	PKDM7D	Transcription factor jumonji (jmj) family protein / zinc finger (C5HC2 type) family protein	LOC_Os05g10770.1	transcription factor jumonji, putative, expressed	JMJ703|OsJMJ703	NA	NA	NA	NA	NA	NA	NA	NA	NA	OsJMJ703, a rice histone demethylase gene, plays key roles in plant development and responds to drought stress.	NA
Chr02K	81.9047066	Flowering Date	Flowering Date	21.2654309582329	63.66	65.44	80.3863334	85.550016	Pavir.2KG546500	64505162	64506374	1213	AT4G33520.1	HMA6,PAA1	P-type ATP-ase 1	LOC_Os07g43040.1	heavy metal-associated domain containing protein, expressed	OsHMA7	NA	NA	NA	NA	NA	NA	Down regulation of a heavy metal transporter gene influences several domestication traits and grain Fe-Zn content in rice.	NA	NA	NA	NA
Chr02K	81.9047066	Flowering Date	Flowering Date	21.2654309582329	63.66	65.44	80.3863334	85.550016	Pavir.2KG547100	64462739	64466488	3750	AT1G34640.1	NA	peptidases	LOC_Os07g43010.1	expressed protein	DTM1	The rice gene DEFECTIVE TAPETUM AND MEIOCYTES 1 (DTM1) is required for early tapetum development and meiosis	NA	NA	NA	NA	NA	NA	NA	NA	NA	NA
Chr02N	73.0648032	Flowering Date	Flowering Date	33.7544827005477	58.07	61.27	70.709171	80.7813049	Pavir.2NG511700	60080147	60086068	5922	AT3G20410.1	CPK9	calmodulin-domain protein kinase 9	LOC_Os07g33110.1	CAMK_CAMK_like.33 - CAMK includes calcium/calmodulin depedent protein kinases, expressed	OsCDPK2|OsCPK2	NA	Overexpression of the calcium-dependent protein kinase OsCDPK2 in transgenic rice is repressed by light in leaves and disrupts seed development	NA	NA	NA	NA	NA	NA	NA	NA	NA
Chr02N	78.7234996	Flowering Date	daylength change, 2 days prior (s)	33.8107837829388	58.07	61.27	70.709171	80.7813049	Pavir.2NG511700	60080147	60086068	5922	AT3G20410.1	CPK9	calmodulin-domain protein kinase 9	LOC_Os07g33110.1	CAMK_CAMK_like.33 - CAMK includes calcium/calmodulin depedent protein kinases, expressed	OsCDPK2|OsCPK2	NA	Overexpression of the calcium-dependent protein kinase OsCDPK2 in transgenic rice is repressed by light in leaves and disrupts seed development	NA	NA	NA	NA	NA	NA	NA	NA	NA
Chr03K	39.4017978	Flowering Date	daylength change, 2 days prior (s)	20.2696618109005	17.93	26.17	38.2706837	49.9889913	Pavir.3KG122054	24189119	24190335	1217	AT2G38090.1	NA	Duplicated homeodomain-like superfamily protein	LOC_Os05g37060.1	MYB family transcription factor, putative, expressed	MID1|OsARM1	MID1 Plays an Important Role in Response to Drought Stress during Reproductive Development.	NA	NA	NA	NA	NA	NA	NA	NA	NA	NA
Chr03K	39.4017978	Flowering Date	daylength change, 2 days prior (s)	20.2696618109005	17.93	26.17	38.2706837	49.9889913	Pavir.3KG124160	24991531	24995927	4397	AT1G72040.1	NA	P-loop containing nucleoside triphosphate hydrolases superfamily protein	LOC_Os05g35520.1	deoxynucleoside kinase family, putative, expressed	WSL8|OsdNK1	NA	NA	NA	NA	NA	NA	NA	WHITE STRIPE LEAF8, encoding a deoxyribonucleoside kinase, is involved in chloroplast development in rice.	NA	NA	NA
Chr03K	39.4017978	Flowering Date	daylength change, 2 days prior (s)	20.2696618109005	17.93	26.17	38.2706837	49.9889913	Pavir.3KG124187	25001882	25003025	1144	AT4G38620.1	ATMYB4,MYB4	myb domain protein 4	LOC_Os05g35500.1	MYB family transcription factor, putative, expressed	Osmyb1	NA	Cloning and expression of five myb-related genes from rice seed	NA	NA	NA	NA	NA	NA	NA	NA	NA
Chr03K	39.4017978	Flowering Date	daylength change, 2 days prior (s)	20.2696618109005	17.93	26.17	38.2706837	49.9889913	Pavir.3KG124971	25401215	25405561	4347	AT5G64060.1	anac103,NAC103	NAC domain containing protein 103	LOC_Os05g35170.1	no apical meristem protein, putative, expressed	IDEF2	NA	NA	The spatial expression and regulation of transcription factors IDEF1 and IDEF2	NA	NA	NA	NA	NA	NA	NA	NA
Chr03K	39.4017978	Flowering Date	daylength change, 2 days prior (s)	20.2696618109005	17.93	26.17	38.2706837	49.9889913	Pavir.3KG125214	25445012	25446284	1273	AT1G73965.1	CLE13	CLAVATA3/ESR-RELATED 13	LOC_Os02g21890.1	expressed protein	FOS1	NA	NA	FON2 SPARE1 redundantly regulates floral meristem maintenance with FLORAL ORGAN NUMBER2 in rice	NA	NA	NA	NA	NA	NA	NA	NA
Chr03K	39.4017978	Flowering Date	daylength change, 2 days prior (s)	20.2696618109005	17.93	26.17	38.2706837	49.9889913	Pavir.3KG125376	25562404	25564547	2144	AT5G20240.1	PI	K-box region and MADS-box transcription factor family protein	LOC_Os05g34940.2	OsMADS4 - MADS-box family gene with MIKCc type-box, expressed	OsMADS4	NA	Functional analysis of the rice AP3 homologue OsMADS16 by RNA interference	NA	NA	Divergent regulatory OsMADS2 functions control size, shape and differentiation of the highly derived rice floret second-whorl organ	NA	NA	NA	NA	NA	NA
Chr03K	39.4017978	Flowering Date	daylength change, 2 days prior (s)	20.2696618109005	17.93	26.17	38.2706837	49.9889913	Pavir.3KG126376	25941337	25945840	4504	AT5G36950.1	DegP10	DegP protease 10	LOC_Os05g34460.1	OsDegp7 - Putative Deg protease homologue, expressed	TCM5	NA	NA	NA	NA	NA	NA	NA	The Rice TCM5 Gene Encoding a Novel Deg Protease Protein is Essential for Chloroplast Development under High Temperatures.	NA	NA	NA
Chr03K	39.4017978	Flowering Date	daylength change, 2 days prior (s)	20.2696618109005	17.93	26.17	38.2706837	49.9889913	Pavir.3KG226913	23453281	23463023	9743	AT1G04920.1	ATSPS3F,SPS3F	sucrose phosphate synthase 3F	LOC_Os01g69030.2	sucrose-phosphate synthase, putative, expressed	sps1|SPS|OsSPS1	NA	NA	Tissue-specific and developmental pattern of expression of the rice sps1 gene	NA	NA	A reduction of sucrose phosphate synthase (SPS) activity affects sucrose/starch ratio in leaves but does not inhibit normal plant growth in rice.	NA	NA	NA	NA	NA
Chr03K	39.4017978	Flowering Date	daylength change, 2 days prior (s)	20.2696618109005	17.93	26.17	38.2706837	49.9889913	Pavir.3KG235700	20782804	20788383	5580	AT3G12480.1	NF-YC11	nuclear factor Y, subunit C11	LOC_Os05g41450.1	histone-like transcription factor and archaeal histone, putative, expressed	OsHAPL1	NA	NA	NA	NA	NA	NA	The OsHAPL1-DTH8-Hd1 complex functions as the transcription regulator to repress heading date in rice.	NA	NA	NA	NA
Chr03K	39.4017978	Flowering Date	daylength change, 2 days prior (s)	20.2696618109005	17.93	26.17	38.2706837	49.9889913	Pavir.3KG346900	18714445	18718091	3647	AT1G74310.1	ATHSP101,HOT1,HSP101	heat shock protein 101	LOC_Os05g44340.1	heat shock protein 101, putative, expressed	HSP101|OsClpB-cyt|HSP100	NA	OsHsfA2c and OsHsfB4b are involved in the transcriptional regulation of cytoplasmic OsClpB (Hsp100) gene in rice (Oryza sativa L.)	OsHsfA2c and OsHsfB4b are involved in the transcriptional regulation of cytoplasmic OsClpB (Hsp100) gene in rice (Oryza sativa L.)	NA	NA	NA	NA	NA	NA	NA	NA
Chr03K	39.4017978	Flowering Date	daylength change, 2 days prior (s)	20.2696618109005	17.93	26.17	38.2706837	49.9889913	Pavir.3KG348700	18853046	18860104	7059	AT3G19510.1	HAT3.1	Homeodomain-like protein with RING/FYVE/PHD-type zinc finger domain	LOC_Os06g12400.1	Homeobox domain containing protein, expressed	HAZ1|HOX1a	NA	Rice homeobox transcription factor HOX1a positively regulates gibberellin responses by directly suppressing EL1	NA	NA	NA	NA	NA	NA	NA	NA	NA
Chr03K	39.4017978	Flowering Date	daylength change, 2 days prior (s)	20.2696618109005	17.93	26.17	38.2706837	49.9889913	Pavir.3KG371600	20474045	20479065	5021	AT5G44280.1	ATRING1A,RING1A	RING 1A	LOC_Os05g41795.1	zinc finger C3HC4 type family protein, putative, expressed	OsAIR1	NA	NA	NA	NA	NA	Molecular characterization of Oryza sativa arsenic-induced RING E3 ligase 1 (OsAIR1): Expression patterns, localization, functional interaction, and heterogeneous overexpression	NA	NA	NA	NA	NA
Chr03K	39.4017978	Flowering Date	daylength change, 2 days prior (s)	20.2696618109005	17.93	26.17	38.2706837	49.9889913	Pavir.3KG372400	20546461	20547765	1305	AT1G28360.1	ATERF12,ERF12	ERF domain protein 12	LOC_Os05g41760.1	AP2 domain containing protein, expressed	MFS1	NA	NA	NA	MULTI-FLORET SPIKELET1, which encodes an AP2/ERF protein, determines spikelet meristem fate and sterile lemma identity in rice	NA	NA	NA	NA	NA	NA	NA
Chr03K	39.4017978	Flowering Date	daylength change, 2 days prior (s)	20.2696618109005	17.93	26.17	38.2706837	49.9889913	Pavir.3KG483697	22234445	22236163	1719	AT1G05300.1	ZIP5	zinc transporter 5 precursor	LOC_Os05g39540.1	metal cation transporter, putative, expressed	OsZIP9	NA	NA	NA	NA	NA	The ZIP transporter family member OsZIP9 contributes to root Zn uptake in rice under Zn-limited conditions.	NA	NA	NA	NA	NA
Chr03K	39.4017978	Flowering Date	daylength change, 2 days prior (s)	20.2696618109005	17.93	26.17	38.2706837	49.9889913	Pavir.3KG486695	23207231	23210100	2870	AT5G60020.1	ATLAC17,LAC17	laccase 17	LOC_Os05g38390.1	laccase precursor protein, putative, expressed	OsLAC13	Laccase-13 Regulates Seed Setting Rate by Affecting Hydrogen Peroxide Dynamics and Mitochondrial Integrity in Rice.	NA	NA	NA	NA	NA	NA	NA	NA	NA	NA
Chr03K	39.4017978	Flowering Date	daylength change, 2 days prior (s)	20.2696618109005	17.93	26.17	38.2706837	49.9889913	Pavir.3KG486884	23281835	23284532	2698	AT2G29380.1	HAI3	highly ABA-induced PP2C gene 3	LOC_Os01g62760.1	protein phosphatase 2C, putative, expressed	OsPP2C09|OsPP15|OsPYL2	NA	NA	NA	NA	NA	OsPP2C09, a negative regulatory factor in abscisic acid signaling, plays an essential role in balancing plant growth and drought tolerance in rice.	NA	NA	NA	NA	NA
Chr03K	48.8646253	Flowering Date	Flowering Date	19.5392664215303	17.93	26.17	38.2706837	49.9889913	Pavir.3KG122054	24189119	24190335	1217	AT2G38090.1	NA	Duplicated homeodomain-like superfamily protein	LOC_Os05g37060.1	MYB family transcription factor, putative, expressed	MID1|OsARM1	MID1 Plays an Important Role in Response to Drought Stress during Reproductive Development.	NA	NA	NA	NA	NA	NA	NA	NA	NA	NA
Chr03K	48.8646253	Flowering Date	Flowering Date	19.5392664215303	17.93	26.17	38.2706837	49.9889913	Pavir.3KG124160	24991531	24995927	4397	AT1G72040.1	NA	P-loop containing nucleoside triphosphate hydrolases superfamily protein	LOC_Os05g35520.1	deoxynucleoside kinase family, putative, expressed	WSL8|OsdNK1	NA	NA	NA	NA	NA	NA	NA	WHITE STRIPE LEAF8, encoding a deoxyribonucleoside kinase, is involved in chloroplast development in rice.	NA	NA	NA
Chr03K	48.8646253	Flowering Date	Flowering Date	19.5392664215303	17.93	26.17	38.2706837	49.9889913	Pavir.3KG124187	25001882	25003025	1144	AT4G38620.1	ATMYB4,MYB4	myb domain protein 4	LOC_Os05g35500.1	MYB family transcription factor, putative, expressed	Osmyb1	NA	Cloning and expression of five myb-related genes from rice seed	NA	NA	NA	NA	NA	NA	NA	NA	NA
Chr03K	48.8646253	Flowering Date	Flowering Date	19.5392664215303	17.93	26.17	38.2706837	49.9889913	Pavir.3KG124971	25401215	25405561	4347	AT5G64060.1	anac103,NAC103	NAC domain containing protein 103	LOC_Os05g35170.1	no apical meristem protein, putative, expressed	IDEF2	NA	NA	The spatial expression and regulation of transcription factors IDEF1 and IDEF2	NA	NA	NA	NA	NA	NA	NA	NA
Chr03K	48.8646253	Flowering Date	Flowering Date	19.5392664215303	17.93	26.17	38.2706837	49.9889913	Pavir.3KG125214	25445012	25446284	1273	AT1G73965.1	CLE13	CLAVATA3/ESR-RELATED 13	LOC_Os02g21890.1	expressed protein	FOS1	NA	NA	FON2 SPARE1 redundantly regulates floral meristem maintenance with FLORAL ORGAN NUMBER2 in rice	NA	NA	NA	NA	NA	NA	NA	NA
Chr03K	48.8646253	Flowering Date	Flowering Date	19.5392664215303	17.93	26.17	38.2706837	49.9889913	Pavir.3KG125376	25562404	25564547	2144	AT5G20240.1	PI	K-box region and MADS-box transcription factor family protein	LOC_Os05g34940.2	OsMADS4 - MADS-box family gene with MIKCc type-box, expressed	OsMADS4	NA	Functional analysis of the rice AP3 homologue OsMADS16 by RNA interference	NA	NA	Divergent regulatory OsMADS2 functions control size, shape and differentiation of the highly derived rice floret second-whorl organ	NA	NA	NA	NA	NA	NA
Chr03K	48.8646253	Flowering Date	Flowering Date	19.5392664215303	17.93	26.17	38.2706837	49.9889913	Pavir.3KG126376	25941337	25945840	4504	AT5G36950.1	DegP10	DegP protease 10	LOC_Os05g34460.1	OsDegp7 - Putative Deg protease homologue, expressed	TCM5	NA	NA	NA	NA	NA	NA	NA	The Rice TCM5 Gene Encoding a Novel Deg Protease Protein is Essential for Chloroplast Development under High Temperatures.	NA	NA	NA
Chr03K	48.8646253	Flowering Date	Flowering Date	19.5392664215303	17.93	26.17	38.2706837	49.9889913	Pavir.3KG226913	23453281	23463023	9743	AT1G04920.1	ATSPS3F,SPS3F	sucrose phosphate synthase 3F	LOC_Os01g69030.2	sucrose-phosphate synthase, putative, expressed	sps1|SPS|OsSPS1	NA	NA	Tissue-specific and developmental pattern of expression of the rice sps1 gene	NA	NA	A reduction of sucrose phosphate synthase (SPS) activity affects sucrose/starch ratio in leaves but does not inhibit normal plant growth in rice.	NA	NA	NA	NA	NA
Chr03K	48.8646253	Flowering Date	Flowering Date	19.5392664215303	17.93	26.17	38.2706837	49.9889913	Pavir.3KG235700	20782804	20788383	5580	AT3G12480.1	NF-YC11	nuclear factor Y, subunit C11	LOC_Os05g41450.1	histone-like transcription factor and archaeal histone, putative, expressed	OsHAPL1	NA	NA	NA	NA	NA	NA	The OsHAPL1-DTH8-Hd1 complex functions as the transcription regulator to repress heading date in rice.	NA	NA	NA	NA
Chr03K	48.8646253	Flowering Date	Flowering Date	19.5392664215303	17.93	26.17	38.2706837	49.9889913	Pavir.3KG346900	18714445	18718091	3647	AT1G74310.1	ATHSP101,HOT1,HSP101	heat shock protein 101	LOC_Os05g44340.1	heat shock protein 101, putative, expressed	HSP101|OsClpB-cyt|HSP100	NA	OsHsfA2c and OsHsfB4b are involved in the transcriptional regulation of cytoplasmic OsClpB (Hsp100) gene in rice (Oryza sativa L.)	OsHsfA2c and OsHsfB4b are involved in the transcriptional regulation of cytoplasmic OsClpB (Hsp100) gene in rice (Oryza sativa L.)	NA	NA	NA	NA	NA	NA	NA	NA
Chr03K	48.8646253	Flowering Date	Flowering Date	19.5392664215303	17.93	26.17	38.2706837	49.9889913	Pavir.3KG348700	18853046	18860104	7059	AT3G19510.1	HAT3.1	Homeodomain-like protein with RING/FYVE/PHD-type zinc finger domain	LOC_Os06g12400.1	Homeobox domain containing protein, expressed	HAZ1|HOX1a	NA	Rice homeobox transcription factor HOX1a positively regulates gibberellin responses by directly suppressing EL1	NA	NA	NA	NA	NA	NA	NA	NA	NA
Chr03K	48.8646253	Flowering Date	Flowering Date	19.5392664215303	17.93	26.17	38.2706837	49.9889913	Pavir.3KG371600	20474045	20479065	5021	AT5G44280.1	ATRING1A,RING1A	RING 1A	LOC_Os05g41795.1	zinc finger C3HC4 type family protein, putative, expressed	OsAIR1	NA	NA	NA	NA	NA	Molecular characterization of Oryza sativa arsenic-induced RING E3 ligase 1 (OsAIR1): Expression patterns, localization, functional interaction, and heterogeneous overexpression	NA	NA	NA	NA	NA
Chr03K	48.8646253	Flowering Date	Flowering Date	19.5392664215303	17.93	26.17	38.2706837	49.9889913	Pavir.3KG372400	20546461	20547765	1305	AT1G28360.1	ATERF12,ERF12	ERF domain protein 12	LOC_Os05g41760.1	AP2 domain containing protein, expressed	MFS1	NA	NA	NA	MULTI-FLORET SPIKELET1, which encodes an AP2/ERF protein, determines spikelet meristem fate and sterile lemma identity in rice	NA	NA	NA	NA	NA	NA	NA
Chr03K	48.8646253	Flowering Date	Flowering Date	19.5392664215303	17.93	26.17	38.2706837	49.9889913	Pavir.3KG483697	22234445	22236163	1719	AT1G05300.1	ZIP5	zinc transporter 5 precursor	LOC_Os05g39540.1	metal cation transporter, putative, expressed	OsZIP9	NA	NA	NA	NA	NA	The ZIP transporter family member OsZIP9 contributes to root Zn uptake in rice under Zn-limited conditions.	NA	NA	NA	NA	NA
Chr03K	48.8646253	Flowering Date	Flowering Date	19.5392664215303	17.93	26.17	38.2706837	49.9889913	Pavir.3KG486695	23207231	23210100	2870	AT5G60020.1	ATLAC17,LAC17	laccase 17	LOC_Os05g38390.1	laccase precursor protein, putative, expressed	OsLAC13	Laccase-13 Regulates Seed Setting Rate by Affecting Hydrogen Peroxide Dynamics and Mitochondrial Integrity in Rice.	NA	NA	NA	NA	NA	NA	NA	NA	NA	NA
Chr03K	48.8646253	Flowering Date	Flowering Date	19.5392664215303	17.93	26.17	38.2706837	49.9889913	Pavir.3KG486884	23281835	23284532	2698	AT2G29380.1	HAI3	highly ABA-induced PP2C gene 3	LOC_Os01g62760.1	protein phosphatase 2C, putative, expressed	OsPP2C09|OsPP15|OsPYL2	NA	NA	NA	NA	NA	OsPP2C09, a negative regulatory factor in abscisic acid signaling, plays an essential role in balancing plant growth and drought tolerance in rice.	NA	NA	NA	NA	NA
Chr04K	7.7621614	Flowering Date	Flowering Date	24.837176660298798	2.28	5.5	1.3470216	9.964211	Pavir.4KG020200	2863763	2866535	2773	AT2G45430.1	AHL22	AT-hook motif nuclear-localized protein 22	LOC_Os06g04540.1	DNA binding protein, putative, expressed	DP1	NA	An AT-hook gene is required for palea formation and floral organ number control in rice	NA	NA	NA	NA	NA	NA	NA	NA	NA
Chr04K	7.7621614	Flowering Date	Flowering Date	24.837176660298798	2.28	5.5	1.3470216	9.964211	Pavir.4KG031000	3685609	3688877	3269	AT3G18680.1	NA	Amino acid kinase family protein	LOC_Os01g73450.1	amino acid kinase, putative, expressed	YGL8|YL2	NA	NA	NA	NA	NA	NA	NA	UMP kinase activity is involved in proper chloroplast development in rice.	NA	NA	NA
Chr04K	7.7621614	Flowering Date	Flowering Date	24.837176660298798	2.28	5.5	1.3470216	9.964211	Pavir.4KG047800	4625747	4627183	1437	AT1G65480.1	FT	PEBP (phosphatidylethanolamine-binding protein) family protein	LOC_Os06g06320.1	osFTL2 FT-Like2 homologous to Flowering Locus T gene; contains Pfam profile PF01161: Phosphatidylethanolamine-binding protein, expressed	Hd3a	NA	Hd3a, a rice ortholog of the Arabidopsis FT gene, promotes transition to flowering downstream of Hd1 under short-day conditions	NA	NA	NA	NA	Phytochrome dependent quantitative control of Hd3a transcription is the basis of the night break effect in rice flowering	NA	NA	Variations in Hd1 proteins, Hd3a promoters, and Ehd1 expression levels contribute to diversity of flowering time in cultivated rice	NA
Chr04K	7.7621614	Flowering Date	Flowering Date	24.837176660298798	2.28	5.5	1.3470216	9.964211	Pavir.4KG050000	4911980	4916336	4357	AT5G53330.1	NA	Ubiquitin-associated/translation elongation factor EF1B protein	LOC_Os06g06530.1	proline-rich cell wall protein-like, putative, expressed	HGW	NA	NA	NA	NA	NA	NA	The Rice HGW Gene Encodes a Ubiquitin-Associated (UBA) Domain Protein That Regulates Heading Date and Grain Weight	NA	NA	NA	NA
Chr04K	7.7621614	Flowering Date	Flowering Date	24.837176660298798	2.28	5.5	1.3470216	9.964211	Pavir.4KG066600	5166134	5171714	5581	AT1G24260.1	AGL9,SEP3	K-box region and MADS-box transcription factor family protein	LOC_Os06g06750.1	OsMADS5 - MADS-box family gene with MIKCc type-box, expressed	OsMADS5	NA	NA	Conservation of the E-function for floral organ identity in rice revealed by the analysis of tissue culture-induced loss-of-function mutants of the OsMADS1 gene	Loss of LOFSEP transcription factor function converts Spikelet to Leaf-like Structures in Rice.	NA	NA	NA	NA	NA	NA	Loss of LOFSEP transcription factor function converts Spikelet to Leaf-like Structures in Rice.
Chr05N	6.0730412	Flowering Date	Flowering Date	28.7121631796921	2.04	4.33	1.3736633	9.3282408	Pavir.5NG035800	4173013	4175315	2303	AT4G26200.1	ACS7,ATACS7	1-amino-cyclopropane-1-carboxylate synthase 7	LOC_Os01g09700.1	aminotransferase, classes I and II, domain containing protein, expressed	OS-ACS5|OsACS5	NA	NA	Tissue localization of a submergence-induced 1-aminocyclopropane-1-carboxylic acid synthase in rice	NA	NA	NA	NA	NA	NA	NA	NA
Chr05N	6.0730412	Flowering Date	Flowering Date	28.7121631796921	2.04	4.33	1.3736633	9.3282408	Pavir.5NG045000	3237131	3245805	8675	AT4G18960.1	AG	K-box region and MADS-box transcription factor family protein	LOC_Os01g10504.3	OsMADS3 - MADS-box family gene with MIKCc type-box, expressed	OSMADS3	NA	Genetic interaction of OsMADS3, DROOPING LEAF, and OsMADS13 in specifying rice floral organ identities and meristem determinacy	NA	Genetic interaction of OsMADS3, DROOPING LEAF, and OsMADS13 in specifying rice floral organ identities and meristem determinacy	Functional diversification of the two C-class MADS box genes OSMADS3 and OSMADS58 in Oryza sativa	NA	NA	NA	Genetic Enhancer Analysis Reveals that FLORAL ORGAN NUMBER2 and OsMADS3 Cooperatively Regulate Maintenance and Determinacy of the Flower Meristem in Rice.	NA	NA
Chr05N	6.0730412	Flowering Date	Flowering Date	28.7121631796921	2.04	4.33	1.3736633	9.3282408	Pavir.5NG045100	3247994	3249598	1605	AT2G42840.1	PDF1	protodermal factor 1	LOC_Os01g10490.1	keratin, type I cytoskeletal 9, putative, expressed	OsGAE1	NA	NA	The rice OsGAE1 is a novel gibberellin-regulated gene and involved in rice growth	NA	NA	NA	NA	NA	NA	NA	NA
Chr05N	6.0730412	Flowering Date	Flowering Date	28.7121631796921	2.04	4.33	1.3736633	9.3282408	Pavir.5NG054100	4002258	4006276	4019	AT1G64280.1	ATNPR1,NIM1,NPR1,SAI1	regulatory protein (NPR1)	LOC_Os01g09800.1	BTBA1 - Bric-a-Brac,Tramtrack, Broad Complex BTB domain with Ankyrin repeat region, expressed	OsNPR1|NH1	NA	Overexpression of a rice NPR1 homolog leads to constitutive activation of defense response and hypersensitivity to light	NA	NA	NA	NA	NA	NA	NA	NA	NA
Chr05N	85.8462548	Flowering Date	Flowering Date	30.474957334926	58.92	65.98	77.7184594	87.8683268	Pavir.5NG109727	64720629	64722312	1684	AT3G52525.1	ATOFP6,OFP6	ovate family protein 6	LOC_Os01g64430.1	DUF623 domain containing protein, expressed	OsOFP8	NA	NA	NA	NA	NA	OVATE Family Protein 8 Positively Mediates Brassinosteroid Signaling through Interacting with the GSK3-like Kinase in Rice.	NA	NA	NA	NA	NA
Chr05N	85.8462548	Flowering Date	Flowering Date	30.474957334926	58.92	65.98	77.7184594	87.8683268	Pavir.5NG110307	64957420	64960106	2687	AT1G03970.1	GBF4	G-box binding factor 4	LOC_Os01g64730.1	bZIP transcription factor domain containing protein, expressed	OsABF1|OsABI5|OREB1|OsbZIP10	NA	NA	NA	NA	NA	NA	A Drought-inducible bZIP Transcription Factor OsABF1 Delays Reproductive Timing in Rice.	NA	NA	NA	NA
Chr05N	85.8462548	Flowering Date	Flowering Date	30.474957334926	58.92	65.98	77.7184594	87.8683268	Pavir.5NG110354	65474509	65478305	3797	AT1G72040.1	NA	P-loop containing nucleoside triphosphate hydrolases superfamily protein	LOC_Os01g65350.1	deoxynucleoside kinase family, putative, expressed	OsdNK2	NA	NA	NA	NA	NA	WHITE STRIPE LEAF8, encoding a deoxyribonucleoside kinase, is involved in chloroplast development in rice.	NA	NA	NA	NA	NA
Chr05N	85.8462548	Flowering Date	Flowering Date	30.474957334926	58.92	65.98	77.7184594	87.8683268	Pavir.5NG538000	60157997	60161441	3445	AT1G32960.1	ATSBT3.3,SBT3.3	Subtilase family protein	LOC_Os01g58240.1	OsSub6 - Putative Subtilisin homologue, expressed	RSP1	NA	Molecular Cloning and Characterization of a cDNA and a Gene for Subtilisin-like Serine Proteases from Rice (Oryza sativaL.) andArabidopsis thaliana	NA	NA	NA	NA	NA	NA	NA	NA	NA
Chr05N	85.8462548	Flowering Date	Flowering Date	30.474957334926	58.92	65.98	77.7184594	87.8683268	Pavir.5NG539500	60211252	60212380	1129	AT5G44210.1	ATERF-9,ATERF9,ERF9	erf domain protein 9	LOC_Os01g58420.1	AP2 domain containing protein, expressed	AP37|OsERF3	NA	NA	Overexpression of the Transcription Factor AP37 in Rice Improves Grain Yield under Drought Conditions	NA	NA	NA	NA	NA	NA	NA	NA
Chr05N	85.8462548	Flowering Date	Flowering Date	30.474957334926	58.92	65.98	77.7184594	87.8683268	Pavir.5NG539900	60225115	60225626	512	AT1G28360.1	ATERF12,ERF12	ERF domain protein 12	LOC_Os05g41760.1	AP2 domain containing protein, expressed	MFS1	NA	NA	NA	MULTI-FLORET SPIKELET1, which encodes an AP2/ERF protein, determines spikelet meristem fate and sterile lemma identity in rice	NA	NA	NA	NA	NA	NA	NA
Chr05N	85.8462548	Flowering Date	Flowering Date	30.474957334926	58.92	65.98	77.7184594	87.8683268	Pavir.5NG540200	60270326	60274041	3716	AT4G10540.1	NA	Subtilase family protein	LOC_Os01g58240.1	OsSub6 - Putative Subtilisin homologue, expressed	RSP1	NA	Molecular Cloning and Characterization of a cDNA and a Gene for Subtilisin-like Serine Proteases from Rice (Oryza sativaL.) andArabidopsis thaliana	NA	NA	NA	NA	NA	NA	NA	NA	NA
Chr05N	85.8462548	Flowering Date	Flowering Date	30.474957334926	58.92	65.98	77.7184594	87.8683268	Pavir.5NG548200	60943545	60947498	3954	AT5G06100.2	ATMYB33,MYB33	myb domain protein 33	LOC_Os01g59660.1	MYB family transcription factor, putative, expressed	OsMYBGA|OsGAMYB	Loss-of-function mutations of the rice GAMYB gene impair alpha-amylase expression in aleurone and flower development	GAMYB controls different sets of genes and is differentially regulated by microRNA in aleurone cells and anthers	Loss-of-function mutations of the rice GAMYB gene impair alpha-amylase expression in aleurone and flower development	NA	Loss-of-function mutations of the rice GAMYB gene impair alpha-amylase expression in aleurone and flower development	NA	NA	NA	NA	NA	NA
Chr05N	85.8462548	Flowering Date	Flowering Date	30.474957334926	58.92	65.98	77.7184594	87.8683268	Pavir.5NG552500	60491981	60497383	5403	AT2G26930.1	ATCDPMEK,CDPMEK,ISPE,PDE277	4-(cytidine 5\'-phospho)-2-C-methyl-D-erithritol kinase	LOC_Os01g58790.2	GHMP kinases ATP-binding protein, putative, expressed	OsCMK|OsIspE	NA	NA	NA	NA	NA	NA	NA	NA	NA	NA	NA
Chr05N	85.8462548	Flowering Date	Flowering Date	30.474957334926	58.92	65.98	77.7184594	87.8683268	Pavir.5NG555600	61225738	61230141	4404	AT3G03630.1	CS26	cysteine synthase 26	LOC_Os01g59920.1	cysteine synthase, chloroplast precursor, putative, expressed	GRA78	NA	NA	NA	NA	NA	NA	NA	GRA78 encoding a putative S-sulfocysteine synthase is involved in chloroplast development at the early seedling stage of rice.	NA	NA	NA
Chr05N	85.8462548	Flowering Date	Flowering Date	30.474957334926	58.92	65.98	77.7184594	87.8683268	Pavir.5NG559100	61477122	61479372	2251	AT4G15720.1	NA	Tetratricopeptide repeat (TPR)-like superfamily protein	LOC_Os12g06650.1	tetratricopeptide-like helical, putative, expressed	OsPGL1	NA	NA	NA	NA	NA	NA	NA	NA	NA	NA	NA
Chr05N	85.8462548	Flowering Date	Flowering Date	30.474957334926	58.92	65.98	77.7184594	87.8683268	Pavir.5NG559400	61508295	61512052	3758	AT4G35550.1	ATWOX13,HB-4,WOX13	WUSCHEL related homeobox 13	LOC_Os01g60270.2	homeobox domain containing protein, expressed	OsWOX13	NA	NA	A WUSCHEL Homeobox Transcription Factor, OsWOX13, Enhances Drought Tolerance and Triggers Early Flowering in Rice.	NA	NA	NA	NA	NA	NA	NA	NA
Chr05N	85.8462548	Flowering Date	Flowering Date	30.474957334926	58.92	65.98	77.7184594	87.8683268	Pavir.5NG569300	62243128	62245693	2566	AT5G05390.1	LAC12	laccase 12	LOC_Os01g61160.1	laccase precursor protein, putative, expressed	OsChI1	NA	NA	Overexpression of the OsChI1 gene, encoding a putative laccase precursor, increases tolerance to drought and salinity stress in transgenic Arabidopsis.	NA	NA	NA	NA	NA	NA	NA	NA
Chr05N	85.8462548	Flowering Date	Flowering Date	30.474957334926	58.92	65.98	77.7184594	87.8683268	Pavir.5NG571400	62368988	62372087	3100	AT1G65730.1	YSL7	YELLOW STRIPE like 7	LOC_Os01g61390.1	transposon protein, putative, unclassified, expressed	OsYSL18	NA	OsYSL18 is a rice iron(III)-deoxymugineic acid transporter specifically expressed in reproductive organs and phloem of lamina joints	OsYSL18 is a rice iron(III)-deoxymugineic acid transporter specifically expressed in reproductive organs and phloem of lamina joints	NA	NA	NA	NA	NA	NA	NA	NA
Chr05N	85.8462548	Flowering Date	Flowering Date	30.474957334926	58.92	65.98	77.7184594	87.8683268	Pavir.5NG572850	62433199	62434237	1039	AT5G01310.1	APTX	APRATAXIN-like	LOC_Os01g61480.1	helix-loop-helix DNA-binding domain containing protein, expressed	LAX1	NA	NA	LAX PANICLE2 of rice encodes a novel nuclear protein and regulates the formation of axillary meristems	The LAX1 and FRIZZY PANICLE 2 genes determine the inflorescence architecture of rice by controlling rachis-branch and spikelet development	NA	NA	NA	NA	NA	NA	NA
Chr05N	85.8462548	Flowering Date	Flowering Date	30.474957334926	58.92	65.98	77.7184594	87.8683268	Pavir.5NG586400	63653601	63655825	2225	AT2G29380.1	HAI3	highly ABA-induced PP2C gene 3	LOC_Os01g62760.1	protein phosphatase 2C, putative, expressed	OsPP2C09|OsPP15|OsPYL2	NA	NA	NA	NA	NA	OsPP2C09, a negative regulatory factor in abscisic acid signaling, plays an essential role in balancing plant growth and drought tolerance in rice.	NA	NA	NA	NA	NA
Chr05N	85.8462548	Flowering Date	Flowering Date	30.474957334926	58.92	65.98	77.7184594	87.8683268	Pavir.5NG604574	63839825	63843323	3499	AT5G02010.1	ATROPGEF7,ROPGEF7	RHO guanyl-nucleotide exchange factor 7	LOC_Os01g62990.1	ATROPGEF7/ROPGEF7, putative, expressed	OsRopGEF7B	NA	NA	NA	Guanine Nucleotide Exchange Factor 7B (RopGEF7B) is involved in floral organ development in Oryza sativa.	NA	NA	NA	NA	NA	NA	NA
Chr05N	85.8462548	Flowering Date	Flowering Date	30.474957334926	58.92	65.98	77.7184594	87.8683268	Pavir.5NG620057	63957845	63963655	5811	AT3G54090.1	FLN1	fructokinase-like 1	LOC_Os01g63220.3	kinase, pfkB family, putative, expressed	WLP2|OsFLN1	NA	NA	NA	NA	NA	FRUCTOKINASE-LIKE PROTEIN 1 interacts with TRXz to regulate chloroplast development in rice.	NA	White Leaf and Panicle 2, encoding a PEP-associated protein, is required for chloroplast biogenesis under heat stress in rice.	NA	NA	NA
Chr05N	85.8462548	Flowering Date	Flowering Date	30.474957334926	58.92	65.98	77.7184594	87.8683268	Pavir.5NG632004	64037599	64042231	4633	AT3G55800.1	SBPASE	sedoheptulose-bisphosphatase	LOC_Os04g16680.1	fructose-1,6-bisphosphatase, putative, expressed	OsSBPase	NA	NA	NA	NA	NA	A single nucleotide substitution at the 3'-end of SBPase gene involved in Calvin cycle severely affects plant growth and grain yield in rice	NA	NA	NA	NA	NA
Chr08N	17.3886695	Flowering Date	daylength change, 2 days prior (s)	17.3668248623056	9.51	34.42	9.5563394	22.8897186	Pavir.8NG033000	13500550	13507776	7227	AT1G09830.1	NA	Glycinamide ribonucleotide (GAR) synthetase	LOC_Os08g09210.2	phosphoribosylamine--glycine ligase, putative, expressed	VAL1|GARS	NA	NA	NA	NA	NA	NA	NA	VIRESCENT-ALBINO LEAF 1 regulates leaf colour development and cell division in rice.	NA	NA	NA
Chr08N	17.3886695	Flowering Date	daylength change, 2 days prior (s)	17.3668248623056	9.51	34.42	9.5563394	22.8897186	Pavir.8NG150600	13262069	13272029	9961	AT1G09570.1	FHY2,FRE1,HY8,PHYA	phytochrome A	LOC_Os03g51030.3	phytochrome A, putative, expressed	PHYA|OsPhyA	NA	Distinct and cooperative functions of phytochromes A, B, and C in the control of deetiolation and flowering in rice	NA	NA	NA	NA	Molecular dissection of the roles of phytochrome in photoperiodic flowering in rice	NA	NA	Distinct and cooperative functions of phytochromes A, B, and C in the control of deetiolation and flowering in rice	NA
Chr08N	17.3886695	Flowering Date	daylength change, 2 days prior (s)	17.3668248623056	9.51	34.42	9.5563394	22.8897186	Pavir.8NG183501	16713229	16716617	3389	AT4G04020.1	FIB	fibrillin	LOC_Os09g04790.1	PAP fibrillin family domain containing protein, expressed	OsFBN1	NA	NA	NA	NA	NA	NA	NA	NA	NA	NA	NA
Chr08N	17.3886695	Flowering Date	daylength change, 2 days prior (s)	17.3668248623056	9.51	34.42	9.5563394	22.8897186	Pavir.8NG230800	32233629	32236915	3287	AT5G14100.1	ATNAP14,NAP14	non-intrinsic ABC protein 14	LOC_Os11g29850.2	ABC transporter, ATP-binding protein, putative, expressed	OsABCI8|TSC1	NA	NA	NA	NA	NA	NA	NA	A naturally occurring conditional albino mutant in rice caused by defects in the plastid-localized OsABCI8 transporter.	NA	NA	NA
Chr08N	17.3886695	Flowering Date	daylength change, 2 days prior (s)	17.3668248623056	9.51	34.42	9.5563394	22.8897186	Pavir.8NG230801	32267255	32270753	3499	AT5G13080.1	ATWRKY75,WRKY75	WRKY DNA-binding protein 75	LOC_Os11g29870.1	WRKY72, expressed	OsWRKY72	NA	Overexpression of OsWRKY72 gene interferes in the abscisic acid signal and auxin transport pathway of Arabidopsis	NA	NA	NA	NA	NA	NA	NA	NA	NA
Chr08N	17.3886695	Flowering Date	daylength change, 2 days prior (s)	17.3668248623056	9.51	34.42	9.5563394	22.8897186	Pavir.8NG258700	27048987	27052714	3728	AT2G43040.1	NPG1	tetratricopeptide repeat (TPR)-containing protein	LOC_Os11g46230.1	tetratricopeptide repeat domain containing protein, expressed	OsPCBP	A Calmodulin-Binding Protein from Rice is Essential to Pollen Development	NA	NA	NA	NA	NA	NA	NA	NA	NA	NA
Chr09K	41.5810369	Flowering Date	Flowering Date	15.8795601088049	13.1	17.67	36.8818649	43.7637801	Pavir.9KG066257	13229890	13233793	3904	AT5G23860.1	TUB8	tubulin beta 8	LOC_Os03g45920.1	tubulin/FtsZ domain containing protein, putative, expressed	OsTUB8	Functional analysis of OsTUB8, an anther-specific beta-tubulin in rice	NA	Functional analysis of OsTUB8, an anther-specific beta-tubulin in rice	NA	NA	NA	NA	NA	NA	NA	NA
Chr09K	41.5810369	Flowering Date	Flowering Date	15.8795601088049	13.1	17.67	36.8818649	43.7637801	Pavir.9KG071000	14160421	14162881	2461	AT1G78390.1	ATNCED9,NCED9	nine-cis-epoxycarotenoid dioxygenase 9	LOC_Os03g44380.1	9-cis-epoxycarotenoid dioxygenase 1, chloroplast precursor, putative, expressed	OsNCED3	ABA regulates apoplastic sugar transport and is a potential signal for cold-induced pollen sterility in rice	NA	NA	NA	NA	9-cis-Epoxycarotenoid Dioxygenase 3 Regulates Plant Growth and Enhances Multi-Abiotic Stress Tolerance in Rice	NA	NA	NA	NA	NA
Chr09K	41.5810369	Flowering Date	Flowering Date	15.8795601088049	13.1	17.67	36.8818649	43.7637801	Pavir.9KG072900	14245513	14249935	4423	AT5G46180.1	DELTA-OAT	ornithine-delta-aminotransferase	LOC_Os03g44150.1	aminotransferase, putative, expressed	OsOAT	Ornithine ��-aminotransferase is critical for floret development and seed setting through mediating nitrogen reutilization in rice.	NA	NA	NA	NA	NA	NA	NA	NA	NA	NA
Chr09K	41.5810369	Flowering Date	Flowering Date	15.8795601088049	13.1	17.67	36.8818649	43.7637801	Pavir.9KG078500	14891405	14894916	3512	AT3G22942.1	AGG2	G-protein gamma subunit 2	LOC_Os02g04520.1	AGG2, putative, expressed	RGG2	NA	NA	NA	NA	NA	Mutation of RGG2, which encodes a type B heterotrimeric G protein �� subunit, increases grain size and yield production in rice.	NA	NA	NA	NA	NA
Chr09K	41.5810369	Flowering Date	Flowering Date	15.8795601088049	13.1	17.67	36.8818649	43.7637801	Pavir.9KG106720	16129916	16135014	5099	AT5G13680.1	ABO1,ELO2	IKI3 family protein	LOC_Os07g37640.1	IKI3 family protein, expressed	CUR1	NA	NA	CURLED LATER1 encoding the largest subunit of the Elongator complex has a unique role in leaf development and meristem function in rice	NA	NA	NA	NA	NA	NA	NA	NA
Chr09K	41.5810369	Flowering Date	Flowering Date	15.8795601088049	13.1	17.67	36.8818649	43.7637801	Pavir.9KG108800	16311811	16316410	4600	AT1G69200.1	FLN2	fructokinase-like 2	LOC_Os03g40550.1	kinase, pfkB family, putative, expressed	OsFLN2|HSA1	NA	NA	NA	NA	NA	NA	NA	The newly identified heat-stress sensitive albino 1 gene affects chloroplast development in rice.	NA	NA	NA
Chr09K	41.5810369	Flowering Date	Flowering Date	15.8795601088049	13.1	17.67	36.8818649	43.7637801	Pavir.9KG116570	17160473	17161867	1395	AT1G08620.2	PKDM7D	Transcription factor jumonji (jmj) family protein / zinc finger (C5HC2 type) family protein	LOC_Os05g10770.1	transcription factor jumonji, putative, expressed	JMJ703|OsJMJ703	NA	NA	NA	NA	NA	NA	NA	NA	NA	OsJMJ703, a rice histone demethylase gene, plays key roles in plant development and responds to drought stress.	NA
Chr09K	41.5810369	Flowering Date	Flowering Date	15.8795601088049	13.1	17.67	36.8818649	43.7637801	Pavir.9KG116855	17162035	17164572	2538	AT1G08620.2	PKDM7D	Transcription factor jumonji (jmj) family protein / zinc finger (C5HC2 type) family protein	LOC_Os05g10770.1	transcription factor jumonji, putative, expressed	JMJ703|OsJMJ703	NA	NA	NA	NA	NA	NA	NA	NA	NA	OsJMJ703, a rice histone demethylase gene, plays key roles in plant development and responds to drought stress.	NA
Chr08K	28.9380806	Greenup Date	Greenup Date	18.9722320211279	38.79	41.43	26.5342801	30.1241839	Pavir.8KG281901	39919759	39930603	10845	AT1G68050.1	ADO3,FKF1	flavin-binding, kelch repeat, f box 1	LOC_Os11g34460.1	OsFBO10 - F-box and other domain containing protein, expressed	FKF1|OsFKF1	NA	Rice FLAVIN-BINDING, KELCH REPEAT, F-BOX 1 (OsFKF1) promotes flowering independent of photoperiod.	NA	NA	NA	NA	NA	NA	NA	NA	NA
Chr09N	39.2630919	Greenup Date	daylength change (s)	19.3833323029659	15.15	19.55	32.2312576	40.341514599999996	Pavir.9NG185200	15200089	15202907	2819	AT1G78390.1	ATNCED9,NCED9	nine-cis-epoxycarotenoid dioxygenase 9	LOC_Os03g44380.1	9-cis-epoxycarotenoid dioxygenase 1, chloroplast precursor, putative, expressed	OsNCED3	ABA regulates apoplastic sugar transport and is a potential signal for cold-induced pollen sterility in rice	NA	NA	NA	NA	9-cis-Epoxycarotenoid Dioxygenase 3 Regulates Plant Growth and Enhances Multi-Abiotic Stress Tolerance in Rice	NA	NA	NA	NA	NA
Chr09N	39.2630919	Greenup Date	daylength change (s)	19.3833323029659	15.15	19.55	32.2312576	40.341514599999996	Pavir.9NG186300	15291104	15295864	4761	AT5G46180.1	DELTA-OAT	ornithine-delta-aminotransferase	LOC_Os03g44150.1	aminotransferase, putative, expressed	OsOAT	Ornithine ��-aminotransferase is critical for floret development and seed setting through mediating nitrogen reutilization in rice.	NA	NA	NA	NA	NA	NA	NA	NA	NA	NA
Chr09N	39.2630919	Greenup Date	daylength change (s)	19.3833323029659	15.15	19.55	32.2312576	40.341514599999996	Pavir.9NG192400	15963741	15966869	3129	AT3G22942.1	AGG2	G-protein gamma subunit 2	LOC_Os02g04520.1	AGG2, putative, expressed	RGG2	NA	NA	NA	NA	NA	Mutation of RGG2, which encodes a type B heterotrimeric G protein �� subunit, increases grain size and yield production in rice.	NA	NA	NA	NA	NA
Chr09N	39.2630919	Greenup Date	daylength change (s)	19.3833323029659	15.15	19.55	32.2312576	40.341514599999996	Pavir.9NG211300	17178174	17183296	5123	AT5G13680.1	ABO1,ELO2	IKI3 family protein	LOC_Os07g37640.1	IKI3 family protein, expressed	CUR1	NA	NA	CURLED LATER1 encoding the largest subunit of the Elongator complex has a unique role in leaf development and meristem function in rice	NA	NA	NA	NA	NA	NA	NA	NA
Chr09N	39.2630919	Greenup Date	daylength change (s)	19.3833323029659	15.15	19.55	32.2312576	40.341514599999996	Pavir.9NG213300	17406069	17409819	3751	AT1G69200.1	FLN2	fructokinase-like 2	LOC_Os03g40550.1	kinase, pfkB family, putative, expressed	OsFLN2|HSA1	NA	NA	NA	NA	NA	NA	NA	The newly identified heat-stress sensitive albino 1 gene affects chloroplast development in rice.	NA	NA	NA
Chr09N	39.2630919	Greenup Date	daylength change (s)	19.3833323029659	15.15	19.55	32.2312576	40.341514599999996	Pavir.9NG225400	18742537	18749366	6830	AT1G08620.1	PKDM7D	Transcription factor jumonji (jmj) family protein / zinc finger (C5HC2 type) family protein	LOC_Os05g10770.1	transcription factor jumonji, putative, expressed	JMJ703|OsJMJ703	NA	NA	NA	NA	NA	NA	NA	NA	NA	OsJMJ703, a rice histone demethylase gene, plays key roles in plant development and responds to drought stress.	NA
Chr09N	39.2630919	Greenup Date	daylength change (s)	19.3833323029659	15.15	19.55	32.2312576	40.341514599999996	Pavir.9NG233300	19404769	19408044	3276	AT3G53700.1	MEE40	Pentatricopeptide repeat (PPR) superfamily protein	LOC_Os03g40020.1	PPR repeat containing protein, expressed	YSA	NA	NA	NA	NA	NA	NA	NA	NA	NA	NA	NA
