## Supplementary material for "Diverse Genotype-by-Weather Interactions in Switchgrass": Dataset 8

Chr	QTL_Pos_lo	QTL_Pos_hi	QTL_phenotype	QTL_LOD	mash_Pos	mash_idx	mash_log10BayesFactor	mash_subpop	mash_phenotype	Marker_in_mash_1pct_tail
Chr02K	63660000	65440000	FL50	21.2654309582329	64075054	6002	2.013327714383214	Both	Flowering Date	FALSE
Chr02K	63660000	65440000	dyln_change_sec_2d_prior	20.3442654235669	64075054	6002	2.013327714383214	Both	Flowering Date	FALSE
Chr02K	63660000	65440000	FL50	21.2654309582329	64430328	10649	2.097174131490589	Midwest	Flowering Date	TRUE
Chr02K	63660000	65440000	dyln_change_sec_2d_prior	20.3442654235669	64430328	10649	2.097174131490589	Midwest	Flowering Date	TRUE
Chr02K	63660000	65440000	FL50	21.2654309582329	65089474	10721	3.1264873600820278	Midwest	Flowering Date	TRUE
Chr02K	63660000	65440000	dyln_change_sec_2d_prior	20.3442654235669	65089474	10721	3.1264873600820278	Midwest	Flowering Date	TRUE
Chr02K	63660000	65440000	FL50	21.2654309582329	65371726	10751	2.304412014058646	Midwest	Flowering Date	TRUE
Chr02K	63660000	65440000	dyln_change_sec_2d_prior	20.3442654235669	65371726	10751	2.304412014058646	Midwest	Flowering Date	TRUE
Chr02N	58070000	61270000	FL50	33.7544827005477	60382878	11067	2.0365838448340896	Gulf	Flowering Date	FALSE
Chr02N	58070000	61270000	dyln_change_sec_2d_prior	33.8107837829388	60382878	11067	2.0365838448340896	Gulf	Flowering Date	FALSE
Chr02N	58070000	61270000	FL50	33.7544827005477	60565847	8128	2.195402009281913	Both	Flowering Date	FALSE
Chr02N	58070000	61270000	dyln_change_sec_2d_prior	33.8107837829388	60565847	8128	2.195402009281913	Both	Flowering Date	FALSE
Chr02N	58070000	61270000	FL50	33.7544827005477	61062187	8148	4.033523721994843	Both	Flowering Date	TRUE
Chr02N	58070000	61270000	dyln_change_sec_2d_prior	33.8107837829388	61062187	8148	4.033523721994843	Both	Flowering Date	TRUE
Chr02N	58070000	61270000	FL50	33.7544827005477	61153923	11127	2.0875738680995957	Gulf	Flowering Date	FALSE
Chr02N	58070000	61270000	dyln_change_sec_2d_prior	33.8107837829388	61153923	11127	2.0875738680995957	Gulf	Flowering Date	FALSE
Chr02N	58070000	61270000	FL50	33.7544827005477	61241936	8157	2.1603610303144465	Both	Flowering Date	FALSE
Chr02N	58070000	61270000	dyln_change_sec_2d_prior	33.8107837829388	61241936	8157	2.1603610303144465	Both	Flowering Date	FALSE
Chr03K	17930000	26170000	FL50	19.5392664215303	18905981	12825	2.2390413733538117	Gulf	Flowering Date	FALSE
Chr03K	17930000	26170000	dyln_change_sec_2d_prior	20.2696618109005	18905981	12825	2.2390413733538117	Gulf	Flowering Date	FALSE
Chr03K	17930000	26170000	FL50	19.5392664215303	19287013	9359	3.4730185753650957	Both	Flowering Date	TRUE
Chr03K	17930000	26170000	dyln_change_sec_2d_prior	20.2696618109005	19287013	9359	3.4730185753650957	Both	Flowering Date	TRUE
Chr03K	17930000	26170000	FL50	19.5392664215303	19478338	9365	2.3746098763000094	Both	Flowering Date	FALSE
Chr03K	17930000	26170000	dyln_change_sec_2d_prior	20.2696618109005	19478338	9365	2.3746098763000094	Both	Flowering Date	FALSE
Chr03K	17930000	26170000	FL50	19.5392664215303	20437742	12891	2.283801789933573	Gulf	Flowering Date	FALSE
Chr03K	17930000	26170000	dyln_change_sec_2d_prior	20.2696618109005	20437742	12891	2.283801789933573	Gulf	Flowering Date	FALSE
Chr03K	17930000	26170000	FL50	19.5392664215303	21724091	12951	4.497704073168888	Gulf	Flowering Date	TRUE
Chr03K	17930000	26170000	dyln_change_sec_2d_prior	20.2696618109005	21724091	12951	4.497704073168888	Gulf	Flowering Date	TRUE
Chr03K	17930000	26170000	FL50	19.5392664215303	21821796	16538	2.30622938965344	Midwest	Flowering Date	TRUE
Chr03K	17930000	26170000	dyln_change_sec_2d_prior	20.2696618109005	21821796	16538	2.30622938965344	Midwest	Flowering Date	TRUE
Chr03K	17930000	26170000	FL50	19.5392664215303	22149052	16559	2.18942835628157	Midwest	Flowering Date	TRUE
Chr03K	17930000	26170000	dyln_change_sec_2d_prior	20.2696618109005	22149052	16559	2.18942835628157	Midwest	Flowering Date	TRUE
Chr03K	17930000	26170000	FL50	19.5392664215303	22286956	12979	5.36638570403127	Gulf	Flowering Date	TRUE
Chr03K	17930000	26170000	dyln_change_sec_2d_prior	20.2696618109005	22286956	12979	5.36638570403127	Gulf	Flowering Date	TRUE
Chr03K	17930000	26170000	FL50	19.5392664215303	23254932	9469	2.3451327347440105	Both	Flowering Date	FALSE
Chr03K	17930000	26170000	dyln_change_sec_2d_prior	20.2696618109005	23254932	9469	2.3451327347440105	Both	Flowering Date	FALSE
Chr03K	17930000	26170000	FL50	19.5392664215303	23688337	13053	2.1953015589751073	Gulf	Flowering Date	FALSE
Chr03K	17930000	26170000	dyln_change_sec_2d_prior	20.2696618109005	23688337	13053	2.1953015589751073	Gulf	Flowering Date	FALSE
Chr03K	17930000	26170000	FL50	19.5392664215303	23688337	9491	2.29049530154324	Both	Flowering Date	FALSE
Chr03K	17930000	26170000	dyln_change_sec_2d_prior	20.2696618109005	23688337	9491	2.29049530154324	Both	Flowering Date	FALSE
Chr03K	17930000	26170000	FL50	19.5392664215303	24353701	9512	2.46587511574409	Both	Flowering Date	FALSE
Chr03K	17930000	26170000	dyln_change_sec_2d_prior	20.2696618109005	24353701	9512	2.46587511574409	Both	Flowering Date	FALSE
Chr04K	2280000	5500000	FL50	24.837176660298798	2333724	13077	2.0087758256957144	Both	Flowering Date	FALSE
Chr04K	2280000	5500000	dyln_change_sec_2d_prior	27.8582529824491	2333724	13077	2.0087758256957144	Both	Flowering Date	FALSE
Chr04K	2280000	5500000	FL50	24.837176660298798	2806199	13096	3.556011079660427	Both	Flowering Date	TRUE
Chr04K	2280000	5500000	dyln_change_sec_2d_prior	27.8582529824491	2806199	13096	3.556011079660427	Both	Flowering Date	TRUE
Chr04K	2280000	5500000	FL50	24.837176660298798	2982404	22981	2.5493139683077084	Midwest	Flowering Date	TRUE
Chr04K	2280000	5500000	dyln_change_sec_2d_prior	27.8582529824491	2982404	22981	2.5493139683077084	Midwest	Flowering Date	TRUE
Chr04K	2280000	5500000	FL50	24.837176660298798	3318590	18132	4.028928280564323	Gulf	Flowering Date	TRUE
Chr04K	2280000	5500000	dyln_change_sec_2d_prior	27.8582529824491	3318590	18132	4.028928280564323	Gulf	Flowering Date	TRUE
Chr04K	2280000	5500000	FL50	24.837176660298798	4535110	13171	2.029236679882281	Both	Flowering Date	FALSE
Chr04K	2280000	5500000	dyln_change_sec_2d_prior	27.8582529824491	4535110	13171	2.029236679882281	Both	Flowering Date	FALSE
Chr04K	2280000	5500000	FL50	24.837176660298798	4945941	13192	2.411692745767692	Both	Flowering Date	FALSE
Chr04K	2280000	5500000	dyln_change_sec_2d_prior	27.8582529824491	4945941	13192	2.411692745767692	Both	Flowering Date	FALSE
Chr05N	2040000	4330000	FL50	28.7121631796921	2876843	25990	3.3823258002161234	Gulf	Flowering Date	TRUE
Chr05N	2040000	4330000	dyln_change_sec_2d_prior	30.2736449218999	2876843	25990	3.3823258002161234	Gulf	Flowering Date	TRUE
Chr05N	2040000	4330000	FL50	28.7121631796921	3142587	18853	2.6978013093157314	Both	Flowering Date	TRUE
Chr05N	2040000	4330000	dyln_change_sec_2d_prior	30.2736449218999	3142587	18853	2.6978013093157314	Both	Flowering Date	TRUE
Chr05N	2040000	4330000	FL50	28.7121631796921	3534799	26039	2.1251462792233884	Gulf	Flowering Date	FALSE
Chr05N	2040000	4330000	dyln_change_sec_2d_prior	30.2736449218999	3534799	26039	2.1251462792233884	Gulf	Flowering Date	FALSE
Chr05N	2040000	4330000	FL50	28.7121631796921	3563360	18882	4.8589011661279065	Both	Flowering Date	TRUE
Chr05N	2040000	4330000	dyln_change_sec_2d_prior	30.2736449218999	3563360	18882	4.8589011661279065	Both	Flowering Date	TRUE
Chr05N	2040000	4330000	FL50	28.7121631796921	4081926	18903	2.4785695886872414	Both	Flowering Date	FALSE
Chr05N	2040000	4330000	dyln_change_sec_2d_prior	30.2736449218999	4081926	18903	2.4785695886872414	Both	Flowering Date	FALSE
Chr05N	2040000	4330000	FL50	28.7121631796921	4178574	18911	2.2144073679738994	Both	Flowering Date	FALSE
Chr05N	2040000	4330000	dyln_change_sec_2d_prior	30.2736449218999	4178574	18911	2.2144073679738994	Both	Flowering Date	FALSE
Chr05N	58920000	65980000.00000001	FL50	30.474957334926	59074660	35826	3.2896196227515895	Midwest	Flowering Date	TRUE
Chr05N	58920000	65980000.00000001	FL50	30.474957334926	60123481	35891	3.6545024221141387	Midwest	Flowering Date	TRUE
Chr05N	58920000	65980000.00000001	FL50	30.474957334926	60814285	28795	2.2215296777647264	Gulf	Flowering Date	FALSE
Chr05N	58920000	65980000.00000001	FL50	30.474957334926	61018119	20729	2.8961761420795797	Both	Flowering Date	TRUE
Chr05N	58920000	65980000.00000001	FL50	30.474957334926	61217426	28816	2.5289426962275474	Gulf	Flowering Date	FALSE
Chr05N	58920000	65980000.00000001	FL50	30.474957334926	61509657	28832	3.0338285172861457	Gulf	Flowering Date	TRUE
Chr05N	58920000	65980000.00000001	FL50	30.474957334926	61892791	28844	2.0091040729814673	Gulf	Flowering Date	FALSE
Chr05N	58920000	65980000.00000001	FL50	30.474957334926	61898957	20768	3.289906827079627	Both	Flowering Date	TRUE
Chr05N	58920000	65980000.00000001	FL50	30.474957334926	61899475	20769	2.396210273872528	Both	Flowering Date	FALSE
Chr05N	58920000	65980000.00000001	FL50	30.474957334926	62045315	28853	3.184109156397226	Gulf	Flowering Date	TRUE
Chr05N	58920000	65980000.00000001	FL50	30.474957334926	62648655	28890	2.913147750969468	Gulf	Flowering Date	TRUE
Chr05N	58920000	65980000.00000001	FL50	30.474957334926	62681374	20801	2.1089117422211974	Both	Flowering Date	FALSE
Chr05N	58920000	65980000.00000001	FL50	30.474957334926	63053853	36092	5.463389201312115	Midwest	Flowering Date	TRUE
Chr05N	58920000	65980000.00000001	FL50	30.474957334926	63558104	36123	2.942674606466796	Midwest	Flowering Date	TRUE
Chr05N	58920000	65980000.00000001	FL50	30.474957334926	63710694	28940	4.097104211136753	Gulf	Flowering Date	TRUE
Chr05N	58920000	65980000.00000001	FL50	30.474957334926	63725650	36132	2.171973139904506	Midwest	Flowering Date	TRUE
Chr05N	58920000	65980000.00000001	FL50	30.474957334926	63875898	20840	2.7064512323786434	Both	Flowering Date	TRUE
Chr05N	63830000	65980000.00000001	dyln_change_sec_2d_prior	33.3958125894174	63875898	20840	2.7064512323786434	Both	Flowering Date	TRUE
Chr05N	58920000	65980000.00000001	FL50	30.474957334926	64079666	28980	2.2819433622128598	Gulf	Flowering Date	FALSE
Chr05N	63830000	65980000.00000001	dyln_change_sec_2d_prior	33.3958125894174	64079666	28980	2.2819433622128598	Gulf	Flowering Date	FALSE
Chr05N	58920000	65980000.00000001	FL50	30.474957334926	64110307	28982	2.9039016802697644	Gulf	Flowering Date	TRUE
Chr05N	63830000	65980000.00000001	dyln_change_sec_2d_prior	33.3958125894174	64110307	28982	2.9039016802697644	Gulf	Flowering Date	TRUE
Chr05N	58920000	65980000.00000001	FL50	30.474957334926	64158998	28987	2.227468077541861	Gulf	Flowering Date	FALSE
Chr05N	63830000	65980000.00000001	dyln_change_sec_2d_prior	33.3958125894174	64158998	28987	2.227468077541861	Gulf	Flowering Date	FALSE
Chr05N	58920000	65980000.00000001	FL50	30.474957334926	64209165	20864	2.055605123081905	Both	Flowering Date	FALSE
Chr05N	63830000	65980000.00000001	dyln_change_sec_2d_prior	33.3958125894174	64209165	20864	2.055605123081905	Both	Flowering Date	FALSE
Chr05N	58920000	65980000.00000001	FL50	30.474957334926	64331505	29005	2.9737627326000795	Gulf	Flowering Date	TRUE
Chr05N	63830000	65980000.00000001	dyln_change_sec_2d_prior	33.3958125894174	64331505	29005	2.9737627326000795	Gulf	Flowering Date	TRUE
Chr05N	58920000	65980000.00000001	FL50	30.474957334926	64350071	20870	2.836929793235481	Both	Flowering Date	TRUE
Chr05N	63830000	65980000.00000001	dyln_change_sec_2d_prior	33.3958125894174	64350071	20870	2.836929793235481	Both	Flowering Date	TRUE
Chr05N	58920000	65980000.00000001	FL50	30.474957334926	64416779	29016	3.5844214554035894	Gulf	Flowering Date	TRUE
Chr05N	63830000	65980000.00000001	dyln_change_sec_2d_prior	33.3958125894174	64416779	29016	3.5844214554035894	Gulf	Flowering Date	TRUE
Chr05N	58920000	65980000.00000001	FL50	30.474957334926	64458960	20878	2.881581971056402	Both	Flowering Date	TRUE
Chr05N	63830000	65980000.00000001	dyln_change_sec_2d_prior	33.3958125894174	64458960	20878	2.881581971056402	Both	Flowering Date	TRUE
Chr05N	58920000	65980000.00000001	FL50	30.474957334926	64674921	29038	2.050069503769289	Gulf	Flowering Date	FALSE
Chr05N	63830000	65980000.00000001	dyln_change_sec_2d_prior	33.3958125894174	64674921	29038	2.050069503769289	Gulf	Flowering Date	FALSE
Chr05N	58920000	65980000.00000001	FL50	30.474957334926	64848785	20889	2.148336391274735	Both	Flowering Date	FALSE
Chr05N	63830000	65980000.00000001	dyln_change_sec_2d_prior	33.3958125894174	64848785	20889	2.148336391274735	Both	Flowering Date	FALSE
Chr05N	58920000	65980000.00000001	FL50	30.474957334926	64866088	20893	2.557975707910317	Both	Flowering Date	FALSE
Chr05N	63830000	65980000.00000001	dyln_change_sec_2d_prior	33.3958125894174	64866088	20893	2.557975707910317	Both	Flowering Date	FALSE
Chr05N	58920000	65980000.00000001	FL50	30.474957334926	64895404	29053	2.2667535963569057	Gulf	Flowering Date	FALSE
Chr05N	63830000	65980000.00000001	dyln_change_sec_2d_prior	33.3958125894174	64895404	29053	2.2667535963569057	Gulf	Flowering Date	FALSE
Chr05N	58920000	65980000.00000001	FL50	30.474957334926	64913153	29054	3.6383059780248335	Gulf	Flowering Date	TRUE
Chr05N	63830000	65980000.00000001	dyln_change_sec_2d_prior	33.3958125894174	64913153	29054	3.6383059780248335	Gulf	Flowering Date	TRUE
Chr05N	58920000	65980000.00000001	FL50	30.474957334926	64961225	20898	4.6505583179974135	Both	Flowering Date	TRUE
Chr05N	63830000	65980000.00000001	dyln_change_sec_2d_prior	33.3958125894174	64961225	20898	4.6505583179974135	Both	Flowering Date	TRUE
Chr05N	58920000	65980000.00000001	FL50	30.474957334926	65881073	20942	2.6439993501185732	Both	Flowering Date	FALSE
Chr05N	63830000	65980000.00000001	dyln_change_sec_2d_prior	33.3958125894174	65881073	20942	2.6439993501185732	Both	Flowering Date	FALSE
Chr08N	9510000	34420000	dyln_change_sec_2d_prior	17.3668248623056	9687305	29557	2.249935709166723	Both	Flowering Date	FALSE
Chr08N	9510000	34420000	dyln_change_sec_2d_prior	17.3668248623056	10052897	41060	2.11299404440179	Gulf	Flowering Date	FALSE
Chr08N	9510000	34420000	dyln_change_sec_2d_prior	17.3668248623056	10329670	41069	7.028675128807492	Gulf	Flowering Date	TRUE
Chr08N	9510000	34420000	dyln_change_sec_2d_prior	17.3668248623056	10509463	41082	2.8559427133687323	Gulf	Flowering Date	TRUE
Chr08N	9510000	34420000	dyln_change_sec_2d_prior	17.3668248623056	10708436	41100	2.950707512965409	Gulf	Flowering Date	TRUE
Chr08N	9510000	34420000	dyln_change_sec_2d_prior	17.3668248623056	10974838	41107	3.1728953761977494	Gulf	Flowering Date	TRUE
Chr08N	9510000	34420000	dyln_change_sec_2d_prior	17.3668248623056	12260600	41143	2.137364997684131	Gulf	Flowering Date	FALSE
Chr08N	9510000	34420000	dyln_change_sec_2d_prior	17.3668248623056	12804508	29622	2.818019283727687	Both	Flowering Date	TRUE
Chr08N	9510000	34420000	dyln_change_sec_2d_prior	17.3668248623056	13218832	29636	2.7124812111374723	Both	Flowering Date	TRUE
Chr08N	9510000	34420000	dyln_change_sec_2d_prior	17.3668248623056	13733075	41237	2.374066369256238	Gulf	Flowering Date	FALSE
Chr08N	13470000	34420000	FL50	18.1367881167826	13733075	41237	2.374066369256238	Gulf	Flowering Date	FALSE
Chr08N	9510000	34420000	dyln_change_sec_2d_prior	17.3668248623056	15063600	41267	2.6133320120324064	Gulf	Flowering Date	TRUE
Chr08N	13470000	34420000	FL50	18.1367881167826	15063600	41267	2.6133320120324064	Gulf	Flowering Date	TRUE
Chr08N	9510000	34420000	dyln_change_sec_2d_prior	17.3668248623056	15990520	29719	3.092517397884628	Both	Flowering Date	TRUE
Chr08N	13470000	34420000	FL50	18.1367881167826	15990520	29719	3.092517397884628	Both	Flowering Date	TRUE
Chr08N	9510000	34420000	dyln_change_sec_2d_prior	17.3668248623056	16208475	41321	4.042781809140673	Gulf	Flowering Date	TRUE
Chr08N	13470000	34420000	FL50	18.1367881167826	16208475	41321	4.042781809140673	Gulf	Flowering Date	TRUE
Chr08N	9510000	34420000	dyln_change_sec_2d_prior	17.3668248623056	16321476	41337	3.6107116171769786	Gulf	Flowering Date	TRUE
Chr08N	13470000	34420000	FL50	18.1367881167826	16321476	41337	3.6107116171769786	Gulf	Flowering Date	TRUE
Chr08N	9510000	34420000	dyln_change_sec_2d_prior	17.3668248623056	16745926	41354	2.858941197641642	Gulf	Flowering Date	TRUE
Chr08N	13470000	34420000	FL50	18.1367881167826	16745926	41354	2.858941197641642	Gulf	Flowering Date	TRUE
Chr08N	9510000	34420000	dyln_change_sec_2d_prior	17.3668248623056	17497220	41372	2.939860951812075	Gulf	Flowering Date	TRUE
Chr08N	13470000	34420000	FL50	18.1367881167826	17497220	41372	2.939860951812075	Gulf	Flowering Date	TRUE
Chr08N	9510000	34420000	dyln_change_sec_2d_prior	17.3668248623056	21542156	52945	3.7093646600355528	Midwest	Flowering Date	TRUE
Chr08N	13470000	34420000	FL50	18.1367881167826	21542156	52945	3.7093646600355528	Midwest	Flowering Date	TRUE
Chr08N	9510000	34420000	dyln_change_sec_2d_prior	17.3668248623056	22885523	53016	2.329769025468409	Midwest	Flowering Date	TRUE
Chr08N	13470000	34420000	FL50	18.1367881167826	22885523	53016	2.329769025468409	Midwest	Flowering Date	TRUE
Chr08N	9510000	34420000	dyln_change_sec_2d_prior	17.3668248623056	23258485	41565	2.589227398376126	Gulf	Flowering Date	TRUE
Chr08N	13470000	34420000	FL50	18.1367881167826	23258485	41565	2.589227398376126	Gulf	Flowering Date	TRUE
Chr08N	9510000	34420000	dyln_change_sec_2d_prior	17.3668248623056	24547712	41602	3.0291564493843808	Gulf	Flowering Date	TRUE
Chr08N	13470000	34420000	FL50	18.1367881167826	24547712	41602	3.0291564493843808	Gulf	Flowering Date	TRUE
Chr08N	9510000	34420000	dyln_change_sec_2d_prior	17.3668248623056	24851623	41611	2.466047736709179	Gulf	Flowering Date	FALSE
Chr08N	13470000	34420000	FL50	18.1367881167826	24851623	41611	2.466047736709179	Gulf	Flowering Date	FALSE
Chr08N	9510000	34420000	dyln_change_sec_2d_prior	17.3668248623056	25683705	29899	2.954363483380735	Both	Flowering Date	TRUE
Chr08N	13470000	34420000	FL50	18.1367881167826	25683705	29899	2.954363483380735	Both	Flowering Date	TRUE
Chr08N	9510000	34420000	dyln_change_sec_2d_prior	17.3668248623056	26796372	29912	4.188856633390782	Both	Flowering Date	TRUE
Chr08N	13470000	34420000	FL50	18.1367881167826	26796372	29912	4.188856633390782	Both	Flowering Date	TRUE
Chr08N	9510000	34420000	dyln_change_sec_2d_prior	17.3668248623056	28505369	29942	2.514355679652574	Both	Flowering Date	FALSE
Chr08N	13470000	34420000	FL50	18.1367881167826	28505369	29942	2.514355679652574	Both	Flowering Date	FALSE
Chr08N	9510000	34420000	dyln_change_sec_2d_prior	17.3668248623056	29104613	29947	2.008693058494995	Both	Flowering Date	FALSE
Chr08N	13470000	34420000	FL50	18.1367881167826	29104613	29947	2.008693058494995	Both	Flowering Date	FALSE
Chr08N	9510000	34420000	dyln_change_sec_2d_prior	17.3668248623056	29156105	41691	3.226951780925235	Gulf	Flowering Date	TRUE
Chr08N	13470000	34420000	FL50	18.1367881167826	29156105	41691	3.226951780925235	Gulf	Flowering Date	TRUE
Chr08N	9510000	34420000	dyln_change_sec_2d_prior	17.3668248623056	29284240	41701	2.553603884416727	Gulf	Flowering Date	FALSE
Chr08N	13470000	34420000	FL50	18.1367881167826	29284240	41701	2.553603884416727	Gulf	Flowering Date	FALSE
Chr08N	9510000	34420000	dyln_change_sec_2d_prior	17.3668248623056	29807986	41722	2.4317378444397	Gulf	Flowering Date	FALSE
Chr08N	13470000	34420000	FL50	18.1367881167826	29807986	41722	2.4317378444397	Gulf	Flowering Date	FALSE
Chr08N	9510000	34420000	dyln_change_sec_2d_prior	17.3668248623056	31331090	53336	2.942674606466796	Midwest	Flowering Date	TRUE
Chr08N	13470000	34420000	FL50	18.1367881167826	31331090	53336	2.942674606466796	Midwest	Flowering Date	TRUE
Chr08N	9510000	34420000	dyln_change_sec_2d_prior	17.3668248623056	31981203	41767	2.8328489589623715	Gulf	Flowering Date	TRUE
Chr08N	13470000	34420000	FL50	18.1367881167826	31981203	41767	2.8328489589623715	Gulf	Flowering Date	TRUE
Chr08N	9510000	34420000	dyln_change_sec_2d_prior	17.3668248623056	32144046	41776	2.7226370445448453	Gulf	Flowering Date	TRUE
Chr08N	13470000	34420000	FL50	18.1367881167826	32144046	41776	2.7226370445448453	Gulf	Flowering Date	TRUE
Chr08N	9510000	34420000	dyln_change_sec_2d_prior	17.3668248623056	32494631	41789	4.782794650179979	Gulf	Flowering Date	TRUE
Chr08N	13470000	34420000	FL50	18.1367881167826	32494631	41789	4.782794650179979	Gulf	Flowering Date	TRUE
Chr08N	9510000	34420000	dyln_change_sec_2d_prior	17.3668248623056	32495594	41790	5.182014437661581	Gulf	Flowering Date	TRUE
Chr08N	13470000	34420000	FL50	18.1367881167826	32495594	41790	5.182014437661581	Gulf	Flowering Date	TRUE
Chr08N	9510000	34420000	dyln_change_sec_2d_prior	17.3668248623056	32541744	41794	2.5597957161235265	Gulf	Flowering Date	FALSE
Chr08N	13470000	34420000	FL50	18.1367881167826	32541744	41794	2.5597957161235265	Gulf	Flowering Date	FALSE
Chr08N	9510000	34420000	dyln_change_sec_2d_prior	17.3668248623056	32549914	30026	2.112070980283643	Both	Flowering Date	FALSE
Chr08N	13470000	34420000	FL50	18.1367881167826	32549914	30026	2.112070980283643	Both	Flowering Date	FALSE
Chr08N	9510000	34420000	dyln_change_sec_2d_prior	17.3668248623056	32585930	41796	2.007237574337404	Gulf	Flowering Date	FALSE
Chr08N	13470000	34420000	FL50	18.1367881167826	32585930	41796	2.007237574337404	Gulf	Flowering Date	FALSE
Chr08N	9510000	34420000	dyln_change_sec_2d_prior	17.3668248623056	32755456	41804	5.091646824269467	Gulf	Flowering Date	TRUE
Chr08N	13470000	34420000	FL50	18.1367881167826	32755456	41804	5.091646824269467	Gulf	Flowering Date	TRUE
Chr08N	9510000	34420000	dyln_change_sec_2d_prior	17.3668248623056	32773783	41808	2.1495712862185274	Gulf	Flowering Date	FALSE
Chr08N	13470000	34420000	FL50	18.1367881167826	32773783	41808	2.1495712862185274	Gulf	Flowering Date	FALSE
Chr08N	9510000	34420000	dyln_change_sec_2d_prior	17.3668248623056	32886488	41817	2.979383111661005	Gulf	Flowering Date	TRUE
Chr08N	13470000	34420000	FL50	18.1367881167826	32886488	41817	2.979383111661005	Gulf	Flowering Date	TRUE
Chr08N	9510000	34420000	dyln_change_sec_2d_prior	17.3668248623056	32894695	41819	2.5870365926768724	Gulf	Flowering Date	TRUE
Chr08N	13470000	34420000	FL50	18.1367881167826	32894695	41819	2.5870365926768724	Gulf	Flowering Date	TRUE
Chr08N	9510000	34420000	dyln_change_sec_2d_prior	17.3668248623056	33045918	41831	3.5833372895417943	Gulf	Flowering Date	TRUE
Chr08N	13470000	34420000	FL50	18.1367881167826	33045918	41831	3.5833372895417943	Gulf	Flowering Date	TRUE
Chr08N	9510000	34420000	dyln_change_sec_2d_prior	17.3668248623056	33068881	41834	4.911127231110103	Gulf	Flowering Date	TRUE
Chr08N	13470000	34420000	FL50	18.1367881167826	33068881	41834	4.911127231110103	Gulf	Flowering Date	TRUE
Chr09K	13100000	17670000	FL50	15.8795601088049	13167356	31041	2.9307637996797435	Both	Flowering Date	TRUE
Chr09K	13100000	17670000	dyln_change_sec_2d_prior	15.4093702241378	13167356	31041	2.9307637996797435	Both	Flowering Date	TRUE
Chr09K	13100000	17670000	FL50	15.8795601088049	14105391	31063	2.416880615548192	Both	Flowering Date	FALSE
Chr09K	13100000	17670000	dyln_change_sec_2d_prior	15.4093702241378	14105391	31063	2.416880615548192	Both	Flowering Date	FALSE
Chr09K	13100000	17670000	FL50	15.8795601088049	15857230	43695	2.4685900488457078	Gulf	Flowering Date	FALSE
Chr09K	13100000	17670000	dyln_change_sec_2d_prior	15.4093702241378	15857230	43695	2.4685900488457078	Gulf	Flowering Date	FALSE
Chr09K	13100000	17670000	FL50	15.8795601088049	16200297	31135	2.7779748604894	Both	Flowering Date	TRUE
Chr09K	13100000	17670000	dyln_change_sec_2d_prior	15.4093702241378	16200297	31135	2.7779748604894	Both	Flowering Date	TRUE
Chr09K	13100000	17670000	FL50	15.8795601088049	16317392	55539	2.942674606466796	Midwest	Flowering Date	TRUE
Chr09K	13100000	17670000	dyln_change_sec_2d_prior	15.4093702241378	16317392	55539	2.942674606466796	Midwest	Flowering Date	TRUE
Chr09K	13100000	17670000	FL50	15.8795601088049	16379725	55550	3.3114277901932327	Midwest	Flowering Date	TRUE
Chr09K	13100000	17670000	dyln_change_sec_2d_prior	15.4093702241378	16379725	55550	3.3114277901932327	Midwest	Flowering Date	TRUE
Chr09K	13100000	17670000	FL50	15.8795601088049	16797877	31157	2.1056699920974276	Both	Flowering Date	FALSE
Chr09K	13100000	17670000	dyln_change_sec_2d_prior	15.4093702241378	16797877	31157	2.1056699920974276	Both	Flowering Date	FALSE
Chr09K	13100000	17670000	FL50	15.8795601088049	17030796	43753	2.561009921013495	Gulf	Flowering Date	TRUE
Chr09K	13100000	17670000	dyln_change_sec_2d_prior	15.4093702241378	17030796	43753	2.561009921013495	Gulf	Flowering Date	TRUE
Chr09K	13100000	17670000	FL50	15.8795601088049	17558497	43795	2.5805857929214095	Gulf	Flowering Date	TRUE
Chr09K	13100000	17670000	dyln_change_sec_2d_prior	15.4093702241378	17558497	43795	2.5805857929214095	Gulf	Flowering Date	TRUE
Chr05N	63830000	65260000.00000001	dyln_change_sec	22.5378973659885	64334000	25517	2.3580787726122656	Both	Greenup Date	FALSE
Chr05N	63830000	65260000.00000001	dyln_change_sec	22.5378973659885	65016377	25547	2.1504480799217	Both	Greenup Date	FALSE
Chr05N	63830000	65260000.00000001	dyln_change_sec	22.5378973659885	65134597	25554	3.5994757548454155	Both	Greenup Date	TRUE
Chr05N	63830000	65260000.00000001	dyln_change_sec	22.5378973659885	65255543	25559	2.114838001308109	Both	Greenup Date	FALSE
Chr08K	38790000	41430000	GR50	18.9722320211279	40011424	35829	2.4572412542104223	Both	Greenup Date	FALSE
Chr08K	38790000	41430000	GR50	18.9722320211279	40985472	35876	2.836082615929179	Both	Greenup Date	FALSE
Chr08K	38790000	41430000	GR50	18.9722320211279	41329982	35881	3.1994094109415423	Both	Greenup Date	TRUE
Chr09N	15150000	19550000	dyln_change_sec	19.3833323029659	15524506	41933	2.951382980726408	Both	Greenup Date	FALSE
Chr09N	15150000	19550000	dyln_change_sec	19.3833323029659	15790427	41943	2.3756433831116306	Both	Greenup Date	FALSE
Chr09N	15150000	19550000	dyln_change_sec	19.3833323029659	15919835	41946	2.696746618086719	Both	Greenup Date	FALSE
Chr09N	15150000	19550000	dyln_change_sec	19.3833323029659	16067718	41954	2.1561804575194294	Both	Greenup Date	FALSE
Chr09N	15150000	19550000	dyln_change_sec	19.3833323029659	16121711	41956	2.523269704618073	Both	Greenup Date	FALSE
Chr09N	15150000	19550000	dyln_change_sec	19.3833323029659	16169504	41963	3.1411579070559807	Both	Greenup Date	TRUE
Chr09N	15150000	19550000	dyln_change_sec	19.3833323029659	16386383	41978	5.208545558893521	Both	Greenup Date	TRUE
Chr09N	15150000	19550000	dyln_change_sec	19.3833323029659	16822233	41998	2.6235570629983784	Both	Greenup Date	FALSE
Chr09N	15150000	19550000	dyln_change_sec	19.3833323029659	17273152	42022	2.7851271433409552	Both	Greenup Date	FALSE
Chr09N	15150000	19550000	dyln_change_sec	19.3833323029659	17287122	42023	2.7921228031436334	Both	Greenup Date	FALSE
Chr09N	15150000	19550000	dyln_change_sec	19.3833323029659	17809658	42043	2.2032103828461245	Both	Greenup Date	FALSE
Chr09N	15150000	19550000	dyln_change_sec	19.3833323029659	17846789	43060	2.0656420141285796	Gulf	Greenup Date	FALSE
Chr09N	15150000	19550000	dyln_change_sec	19.3833323029659	17847784	42045	6.204707733023429	Both	Greenup Date	TRUE
Chr09N	15150000	19550000	dyln_change_sec	19.3833323029659	17850035	42046	2.224150617529153	Both	Greenup Date	FALSE
Chr09N	15150000	19550000	dyln_change_sec	19.3833323029659	18639366	42069	2.219996542032388	Both	Greenup Date	FALSE
Chr09N	15150000	19550000	dyln_change_sec	19.3833323029659	18877549	54572	3.6703793449351716	Midwest	Greenup Date	FALSE
Chr09N	15150000	19550000	dyln_change_sec	19.3833323029659	18883425	42076	2.1282548201081406	Both	Greenup Date	FALSE
Chr09N	15150000	19550000	dyln_change_sec	19.3833323029659	19386672	43129	2.1256300682168554	Gulf	Greenup Date	TRUE
Chr09N	15150000	19550000	dyln_change_sec	19.3833323029659	19490406	43135	2.694133937353291	Gulf	Greenup Date	TRUE
